# Genome diversity and quorum sensing variations in laboratory strains of *Pseudomonas aeruginosa* PAO1

**DOI:** 10.1101/2020.10.13.338434

**Authors:** Yang Liu, Stephen Dela Ahator, Yinuo Xu, Huishan Wang, Qishun Feng, Xiaofan Zhou, Lian-Hui Zhang

## Abstract

The *Pseudomonas aeruginosa* strain PAO1 has routinely been used as a laboratory model for quorum sensing (QS) studies due to its extensively coordinated regulatory circuits. However, the microevolution of *P. aeruginosa* laboratory strains resulting in genetic and phenotypic variations have caused inconsistencies in QS research. To investigate the underlying causes and impact of these variations, we analyzed 5 *Pseudomonas aeruginosa* PAO1 sublines from our laboratory using a combination of phenotypic characterization, high-throughput genome sequencing, and bioinformatic analysis. The major phenotypic variations among the sublines spanned across the levels of QS signals and virulence factors such as pyocyanin and elastase. Furthermore, the sublines exhibited distinct variations in swarming, twitching and biofilm formation. Most of the phenotypic variations were mapped to the effects of mutations in the *lasR* and *mexT*, which are key components of the QS circuit. By introducing these mutations in the subline PAO1-E, which is devoid of such mutations, we confirmed their influence on QS, virulence, motility and biofilm formation. The findings further highlight a possible divergent regulatory mechanism between the LasR and MexT in the QS pathways in *P. aeruginosa*. The results of our study reveal the effects of microevolution on the reproducibility of most research data from QS studies and further highlight *mexT* as a key component of the QS circuit of *P. aeruginosa*.

**Importance:** Microevolution of *P. aeruginosa* laboratory strains results in genotypic and phenotypic variations between strains that have a significant influence on QS research. This work highlights the variations present in *P. aeruginosa* PAO1 sublines and investigates the impact of the genetic variations on the QS circuit and QS-regulated virulence determinants. Using a combination of NGS and phenotypic analysis, we illustrate the impact of microevolution on the reproducibility of QS, virulence, motility, and biofilm studies among 5 sublines. Additionally, we revealed the significant impact of mutations in key genes such as *mexT* and *lasR* on the QS circuit and regulation of virulence. In effect, we show the need for limited propagation and proper handling of laboratory isolates to reduce the microevolution.
