## Supplemental Table and Figure for "Genome diversity and quorum sensing variations in laboratory strains of *Pseudomonas aeruginosa* PAO1": 20200310_lyon_Tables.xlsx

### Sheet: Table 1 Source
Strain name	Source	NCBI BioSample accession no.	Genome size (bp)	GC content(% )	N50
PAO1-A	Integrative Microbiology Research Centre, SCAU (China)	SAMN13612472	6288998	66.48	6275114
PAO1-B	Integrative Microbiology Research Centre, SCAU (China)	SAMN13612473	6226774	66.55	289506
PAO1-C	Integrative Microbiology Research Centre, SCAU (China)	SAMN13612474	6266737	66.53	6266737
PAO1-D	Integrative Microbiology Research Centre, SCAU (China)	SAMN13612475	6220344	66.58	321466
PAO1-E	University of Washington(U.S.A)	SAMN13612476	6275136	66.54	6275136

### Sheet: Table2 of SNPs
Category	Position	Locus	REF	ALT	SNP Type	Encoded product
PAO1-A/PAO1-D	22278	PA0020	C	T	synonymous_variant	T4P secretin-associated protein TsaP
PAO1-A/PAO1-D	2807724	PA2492	GCGCTGTCGCGCCTGCGCA	G	disruptive_inframe_deletion	transcriptional regulator MexT
PAO1-B/PAO1-C	4785702	PA4277.2	G	A	missense_variant	tRNA-Gly
PAO1-A	1558324	PA1430	A	ATCG	disruptive_inframe_insertion	transcriptional regulator LasR
PAO1-A	2160063	PA1975	T	G	missense_variant	hypothetical protein
PAO1-A	3582640	PA3191	C	A	missense_variant	glucose transport sensor GtrS
PAO1-A	5036907	Interg. (PA4499–PA4500)	C	G		PdsR-DppA3
PAO1-C	5036884	Interg. (PA4499–PA4500)	C	T		PdsR-DppA3
PAO1-C	3823424	PA3316	C	T	synonymous_variant	probable permease of ABC transporter
PAO1-D	5036884	Interg. (PA4499–PA4500)	C	A		PdsR-DppA3
PAO1-D	1737560	PA1596	A	G	missense_variant	heat shock protein HtpG
PAO1-D	3500812	PA3118	C	A	synonymous_variant	3-isopropylmalate dehydrogenase
PAO1-D	4118004	PA3676	C	G	missense_variant	MexK

### Sheet: Table3 of SVs
Category	Start Position	End Position	Len(bp)	Locus	SVs type	Encoded product
SVs in all sublines	5253693	5254687	994	PA4684/PA4685	DEL	hypothetical protein
	789150	795774	6624	PA0717-PA0727	CNV	hypothetical protein of bacteriophage Pf1
SV in PAO1-C only	2808156	2816540	8384	mexT/mexE/mexF/oprN/PA2496/PA2497/PA2498	DEL	Resistance-Nodulation-Cell Divesion mutidrug efflux
